# RAG1 and RAG2 Non-core Regions Are Implicated in Leukemogenesis and Off-target V(D)J Recombination in BCR-ABL1-driven B-cell Lineage Lym-phoblastic Leukemia

**DOI:** 10.1101/2023.09.29.560132

**Authors:** Xiaozhuo Yu, Wen Zhou, Xiaodong Chen, Shunyu He, Mengting Qin, Meng Yuan, Yang Wang, Woodvine otieno Odhiambo, Yinsha Miao, Yanhong Ji

## Abstract

The evolutionary conservation of non-core RAG regions suggests significant roles that might involve quantitative or qualitative alterations in RAG activity. Off-target V(D)J recombination contributes to lymphomagenesis and is exacerbated by RAG2’ C-terminus absence in Tp53^-/-^ mice thymic lymphomas. However, the genomic stability effects of non-core regions from both cRAG1 and cRAG2 in *BCR-ABL1*^+^ Blymphoblastic leukemia (*BCR-ABL1*^+^ B-ALL), the characteristics, and mechanisms of non-core regions in suppressing off-target V(D)J recombination remains unclear. Here, we established three mouse models of *BCR-ABL1*^+^ B-ALL in mice expressing full-length RAG (fRAG), core RAG1 (cRAG1), and core RAG2 (cRAG2). The cRAG (cRAG1 and cRAG2) leukemia cells exhibited greater malignant tumor characteristics compared to fRAG cells. Additionally, cRAG cells showed higher frequency of off-target V(D)J recombination and oncogenic mutations than fRAG. We also revealed decreased RAG cleavage accuracy in cRAG cells and a smaller recombinant size in cRAG1 cells, which could potentially exacerbate off-target V(D)J recombination in cRAG cells. In conclusion, these findings indicate that the non-core RAG regions, particularly the non-core region of RAG1, play a significant role in preserving V(D)J recombination precision and genomic stability in *BCR-ABL1*^+^ B-ALL.
