## supplementary Table 1 for "RAG1 and RAG2 Non-core Regions Are Implicated in Leukemogenesis and Off-target V(D)J Recombination in BCR-ABL1-driven B-cell Lineage Lym-phoblastic Leukemia"

### Sheet: Table 1
	Sequencing statistics
	ID	Genotype	Reads(PF)*	Duplicate%	Coverage*
	fRAG B-ALL-1F	RAG1，RAG2	633277020	0.1167	26.52
	fRAG B-ALL-11F	RAG1，RAG2	636656292	0.1229	26.84
	cRAG B-ALL-3F	coreRAG1，RAG2	654676424234	0.1725	28.21
	cRAG1 B-ALL-6F	coreRAG1，RAG2	653677514	0.1336	27.05
	cRAG2 B-ALL-3F	RAG1，coreRAG2	642420178	0.0913	24.22
	cRAG2 B-ALL-6F	RAG1，coreRAG2	599211324	0.1648	26.37
	cRAG2 B-ALL-10F	RAG1，coreRAG2	646636478	0.1516	25.91
	cRAG1 B-ALL-Kidney	No cRAG1 and RAG2	532480128	0.2396	19.65
	cRAG2 B-ALL-Tail	No RAG1 and cRAG2	670363136	0.0776	27.35
	fRAG B-ALL-Kidney	No RAG1 and RAG2	649172186	0.1203	27.56
	Note:
	*PF=pass quality filter.
	*Coverage was calculated as (#of non-duplicated read pairs) x 2(read length) / (genome size).
