## supplementary Table 2 for "RAG1 and RAG2 Non-core Regions Are Implicated in Leukemogenesis and Off-target V(D)J Recombination in BCR-ABL1-driven B-cell Lineage Lym-phoblastic Leukemia"

### Sheet: Table 2
Abnormal Rearrangements at Ig
Speicem	Chromosome	Start	Stop	Range	Mum_type	Junction_type	BreakPoint1(heptmer-12/23RSS-nonomer)	BreakPoint2 (heptmer-12/23RSS-nonomer)	BreakPoint1_Gene_name	BreakPoint2_Gene_name	P nucleotides	N nucleotides	Validated by PCR and Sanger sequencing
cRAG2 B-ALL-3F	chr6	68017486	68256876	239390	DEL	CJ	CACAGTG -12RSS- ACAAAAACA	TATTATTGT -23RSS- CACAGTG	Igkv1-122	Igkv14-111	0	3	YES
cRAG2 B-ALL-3F	chr6	68271267	68340495	69228	DEL	HJ	CACAGTG -12RSS- ACAAAAATA	CACAAAA -12RSS- GTGTGAAAT	Igkv1-110	.	0	10	YES
cRAG2 B-ALL-3F	chr6	70165433	70260409	94976	DEL	CJ	CACAATA- 23RSS- ACTGGAGAT	GAGGTTTAT-12RSS- CACTGTG	.	Igkv6-23	3	0	YES
cRAG2 B-ALL-3F	chr6	68050455	68098308	47853	INV	HJ	CACAGTG -12RSS- ACATAAACC	CACAGTG -12RSS-AACAAGGCC	Igkv9-120	.	17	0	YES
cRAG2 B-ALL-10F	chr6	68925973	69500254	574281	DEL	CJ	CACAGCA -23RSS- ACTAAAAACT	TGTTTTTGT-12RSS- CACTGTG	Igkv4-58	.	0	3	YES
rearrangements number	5
Ig segments number	6
