## supplementary Table 3 for "RAG1 and RAG2 Non-core Regions Are Implicated in Leukemogenesis and Off-target V(D)J Recombination in BCR-ABL1-driven B-cell Lineage Lym-phoblastic Leukemia"

### Sheet: Table 3
RAG-mediated off-target genes
SV numbers	Gene numbers	Speicem	Chromosome	Start	Stop	Range	Mumtation_type	Junction_type	BreakPoint1(heptmer_12/23RSS_nonomer)	BreakPoint2 (heptmer_12/23RSS_nonomer)	BreakPoint1_Gene_name	BreakPoint1_GeneBody	BreakPoint2_Gene_name	BreakPoint2_GeneBody	P nucleotides	N nucleotides	Validated by PCR and Sanger sequencing
1	1	fRAG B-ALL-1F	chr5	13764518	122788302	109023784	DEL	SJ	GGCTTCGGC -12RSS- CCCAGTG	CACTGGG- 12RSS -GCCGAAGCC	.	.	Anapc5	Internal exon	0	0	YES
		fRAG B-ALL-11F	.	.	.	.	.	.	.	.	.	.	.	.	.	.	.
9	9	cRAG1 B-ALL-3F	chr1	184548734	184548806	72	DUP	HJ	CACATCA -23RSS- CCAACTTGG	CCCAACTTG -23RSS- CACTGTG	RP23-172L16.1	Internal intron	RP23-172L16.1	Internal intron	0	0	YES
		cRAG1 B-ALL-3F	chr5	117226268	117226324	56	DUP	HJ	CACATAC -12/23RSS- ACACATACA	CACACAT -12/23-RSS ATACACACA	Taok3	Last intron	Taok3	Last intron	0	0	YES
		cRAG1 B-ALL-3F	chr5	122005950	122006314	364	DEL	HJ	TCTCCTCCC -12RSS- GGCTGTG	TCTGTTGTG -12RSS- GGGCGTG	Cux2	First intron	Cux2	First intron	0	0	YES
		cRAG1 B-ALL-3F	chr5	145631501	145862240	230739	DEL	HJ	CACACAC -12RSS- ACACACACA	CACACAC -12RSS- ACACACACA	.	.	Cyp3a11	Internal intron	0	0	YES
		cRAG1 B-ALL-3F	chr7	128785488	128785550	62	DEL	SJ	AAGGGGCA -23RSS- CTGAGTG	CACTATT -12RSS- CCAAGACGT	Sec23ip	Downstream	Sec23ip	Downstream	0	0	YES
		cRAG1 B-ALL-3F	chr12	52730098	52735309	5211	DEL	HJ	CACAGTG -23RSS- CCGGCCAGG	CACAGCT- 23RSS- CCTCTAGGT	Akap6	First intron	Akap6	First intron	0	0	YES
		cRAG1 B-ALL-3F	chr4	89304216	89304271	55	DEL	HJ	CACACTC -23RSS- ACAAAAGCA	CACACTC -23RSS- ACAAAAGCA	Cdkn2b	Downstream	Cdkn2b	Downstream	0	0	YES
		cRAG1 B-ALL-3F	chr1	173481504	173589908	108404	DEL	HJ	CACAGCT -23RSS- AAGGAGCTT	CACGGCT -12RSS- TTGAGGCAT	Gm4955	Last exon	.	.	0	0	YES
		cRAG1 B-ALL-3F	chr13	13981576	13983312	1736	DEL	HJ	ACAGGAAAG -23RSS- TTCCGTG	GTTAATTCT -12RSS- TCTTGTG	B3galnt2	Internal intron	B3galnt2	Internal intron	0	0	YES
6	7	cRAG1 B-ALL-6F	chr3	124385496	124386697	1201	DEL	HJ	CACACTG -12RSS- AGCCATCTT	CACTCTT -23RSS- GAAAAAAAA	Gm4617	Proximal promoter	Gm4617	Downstream	0	0	YES
		cRAG1 B-ALL-6F	chr4	88827396	88835505	8109	DEL	HJ	CACCATG -23RSS -GGTTTTGGT	CACCATG -12RSS-GCTTTCCTG	Ifna6	Proximal promoter	Ifna5	Proximal promoter	0	10	YES
		cRAG1 B-ALL-6F	chr9	123446218	123447691	1473	DEL	HJ	CTGTGCCCA -12RSS- ACTTGTG	GAAAGCAGT -23RSS- AACTGTG	Lars2	Internal intron	Lars2	Internal intron	9	0	YES
		cRAG1 B-ALL-6F	chr12	33228656	33235059	6403	DEL	HJ	CACCCTG -12RSS- TATTAGTCA	CACCCTA -23RSS- GAGCCACCC	Atxn7l1os1	First intron	.	.	0	0	YES
		cRAG1 B-ALL-6F	chr4	89304216	89304271	55	DEL	HJ	CACACTC- 23RSS- ACAAAAGCA	CACACTC -23 RSS-ACAAAAGCA	Cdkn2b	Downstream	Cdkn2b	Downstream	0	0	YES
		cRAG1 B-ALL-6F	chr12	51424806	51424868	62	DEL	HJ	GTTTGTATT -23RSS- CAAGGTG	TTTGCATCC -12RSS-CCCAGTG	Scfd1	Internal intron	Scfd1	Internal intron	0	0	YES
4	4	cRAG2 B-ALL-3F	chr1	85274092	85597120	323028	INV	HJ	CACTTGC -12RSS -GGTCCTGGA	TGGGGATGG -23RSS- GCAAGTG	Gm16026	Distal promoter	Gm16026	Distal promoter	0	0	YES
		cRAG2 B-ALL-3F	chr1	85277979	85593385	315406	INV	HJ	CACATTT -23RSS- CTACAATCC	CTCAGCCC -12RSS-CTTTGTG	Gm16026	Internal intron	.	.	0	0	YES
		cRAG2 B-ALL-3F	chr13	22102313	23217724	1115411	INV	HJ	CACCCAG -12RSS- TGATGATGA	GGTCCAGGC -23RSS- CTGGGTG	Vmn1r189	Last exon	Vmn1r221	5UTR	0	0	YES
		cRAG2 B-ALL-3F	chr13	67141010	67342113	201103	INV	HJ	ATTCATCTA -23RSS- GAATGTG	CACCTGG -12RSS-CATAGAAGA	Zfp759	3UTR	.	.	0	0	YES
4	5	cRAG2 B-ALL-6F	chr13	20536715	20536907	192	DEL	HJ	GTCTTAGGA -12RSS- TCCTGTG	ACTCACCAG -23RSS- TCCTGTG	Elmo1	First intron	Elmo1	First intron	0	0	YES
		cRAG2 B-ALL-6F	chr13	22094624	23226338	1131714	INV	HJ	TATATATAG -23RSS- GTCAGTG	CACTGAC -23RSS -CTACATATA	Vmn1r-ps94	Downstream	.	.	0	1	YES
		cRAG2 B-ALL-6F	chr13	22102313	23217724	1115411	INV	HJ	CACCCAG -23RSS- GCCTGGACC	TCATCATCA -12RSS- CTGGGTG	Vmn1r189	Last exon	Vmn1r221	5UTR	0	0	YES
		cRAG2 B-ALL-6F	chr13	67141010	67342113	201103	INV	HJ	ATTCATCTA -23RSS- GAATGTG	CACACTG -12RSS- CATAGAAGA	Zfp759	3UTR	.	.	0	0	YES
1	1	cRAG2 B-ALL-10F	chr2	20308753	20326765	18012	INV	HJ	TTCCTAGAT -23RSS- CTTTGTG	CACAAAG -12RSS- GGAGACAGA	Gm17171	Internal intron	Gm17171	Distal promoter	0	0	YES
Total:25	Total:24（Repetitive genes were removed.）
Average:3.6	Average:3.4
